# Synthetase and Hydrolase Specificity Collectively Excludes 2’-Deoxyguanosine from Bacterial Alarmone

**DOI:** 10.1101/2024.01.06.574488

**Authors:** Rich W. Zhou, Isis J. Gordon, Yuanyuan Hei, Boyuan Wang

## Abstract

In response to starvation, virtually all bacteria pyrophosphorylate the 3’-hydroxy group of GTP or GDP to produce two messenger nucleotides collectively denoted as (p)ppGpp. Also known as alarmones, (p)ppGpp reprograms bacterial physiology to arrest growth and promote survival. Intriguingly, although cellular concentration of dGTP is two orders of magnitude lower than that of GTP, alarmone synthetases are highly selective against using 2’-deoxyguanosine (2dG) nucleotides as substrates. We thus hypothesize that production of 2dG alarmone, (p)pp(dG)pp, is highly deleterious, which drives a strong negative selection to exclude 2dG nucleotides from alarmone signaling. In this work, we show that the *B. subtilis* SasB synthetase prefers GDP over dGDP with 65,000-fold higher *k_cat_/K_m_*, a specificity stricter than RNA polymerase selecting against 2’-deoxynucleotides. Using comparative chemical proteomics, we found that although most known alarmone-binding proteins in *Escherichia coli* cannot distinguish ppGpp from pp(dG)pp, hydrolysis of pp(dG)pp by the essential hydrolase, SpoT, is 1,000-fold slower. This inability to degrade 2’-deoxy-3’-pyrophosphorylated substrate is a common feature of the alarmone hydrolase family. We further show that SpoT is a binuclear metallopyrophoshohydrolase and that hydrolysis of ppGpp and pp(dG)pp shares the same metal dependence. Our results support a model in which 2’-OH directly coordinates the Mn^2+^ at SpoT active center to stabilize the hydrolysis-productive conformation of ppGpp. Taken together, our study reveals a vital role of 2’-OH in alarmone degradation, provides new insight on the catalytic mechanism of alarmone hydrolases, and leads to the conclusion that 2dG nucleotides must be strictly excluded from alarmone synthesis because bacteria lack the key machinery to down-regulate such products.
