## Supplementary material for "Synthetase and Hydrolase Specificity Collectively Excludes 2’-Deoxyguanosine from Bacterial Alarmone": SI Spreadsheet 1

### Sheet: in
Protein Accessions	Master Protein Descriptions	ppGpp hit	ppGpp Log2(L/H)*	ppGpp #PSM*	pp(dG)pp hit	pp(dG)pp Log2(L/H)*	pp(dG)pp #PSM*
P0A717	Ribose-phosphate pyrophosphokinase OS=Escherichia coli (strain K12) GN=prs PE=1 SV=2	Yes	2.80129	11.5	No	DNQ	4
P23830	CDP-diacylglycerol--serine O-phosphatidyltransferase OS=Escherichia coli (strain K12) GN=pssA PE=1 SV=2	Yes	3.3947	8	No	DNQ	0
P27278	Trifunctional NAD biosynthesis/regulator protein NadR OS=Escherichia coli (strain K12) GN=nadR PE=1 SV=2	Yes	3.17409	6	No	DNQ	4.5
Q46871	NADPH-dependent ferric-chelate reductase OS=Escherichia coli (strain K12) GN=yqjH PE=1 SV=1	Yes	3.62595	4	No	DNQ	0
P0AGD7	Signal recognition particle protein OS=Escherichia coli (strain K12) GN=ffh PE=1 SV=1	Yes	2.78308	5.5	No	DNQ	0
P0A6A3	Acetate kinase OS=Escherichia coli (strain K12) GN=ackA PE=1 SV=1	Yes	3.34984	13	No	DNQ	4
P0A6K6	Phosphopentomutase OS=Escherichia coli (strain K12) GN=deoB PE=1 SV=1	Yes	2.47478	3	No	DNQ	3.5
P0A6T5	GTP cyclohydrolase 1 OS=Escherichia coli (strain K12) GN=folE PE=1 SV=2	Yes	3.40478	8	No	1.79	3.5
P0A6P1	Elongation factor Ts OS=Escherichia coli (strain K12) GN=tsf PE=1 SV=2	Yes	3.25725	26	No	1.62	14.5
P0AD61	Pyruvate kinase I OS=Escherichia coli (strain K12) GN=pykF PE=1 SV=1	Yes	2.61181	36.5	No	1.87	34
P0A7B1	Polyphosphate kinase OS=Escherichia coli (strain K12) GN=ppk PE=1 SV=2	No	1.81	11	Yes	2.23144	20
P33030	Zinc-binding GTPase YeiR OS=Escherichia coli (strain K12) GN=yeiR PE=1 SV=2	No	DNQ	6.5	Yes	3.47977	5
P37344	Psp operon transcriptional activator OS=Escherichia coli (strain K12) GN=pspF PE=1 SV=2	No	DNQ	1	Yes	2.20281	3.5
P43672	ABC transporter ATP-binding protein uup OS=Escherichia coli (strain K12) GN=uup PE=1 SV=2	No	DNQ	0	Yes	2.16426	5
P0AEW6	Inosine-guanosine kinase OS=Escherichia coli (strain K12) GN=gsk PE=1 SV=1	No	1.2	19.5	Yes	2.96432	7
P07604	Transcriptional regulatory protein TyrR OS=Escherichia coli (strain K12) GN=tyrR PE=1 SV=2	No	1.66	6.5	Yes	1.97059	11.5
P37773	UDP-N-acetylmuramate--L-alanyl-gamma-D-glutamyl-meso-2,6-diaminoheptandioate ligase OS=Escherichia coli (strain K12) GN=mpl PE=1 SV=3	No	DNQ	3.5	Yes	2.16926	6
P25665	5-methyltetrahydropteroyltriglutamate--homocysteine methyltransferase OS=Escherichia coli (strain K12) GN=metE PE=1 SV=6	No	2.09	226	Yes	2.04169	224.5
P0A9M2	Hypoxanthine phosphoribosyltransferase OS=Escherichia coli (strain K12) GN=hpt PE=1 SV=1	No	DNQ	1	Yes	2.05556	3
P0A9M5	Xanthine phosphoribosyltransferase OS=Escherichia coli (strain K12) GN=gpt PE=1 SV=1	No	DNQ	0	Yes	4.35238	7
P0AB89	Adenylosuccinate lyase OS=Escherichia coli (strain K12) GN=purB PE=1 SV=1	No	2.15	10.5	Yes	2.71514	16.5
P06961	Multifunctional CCA protein OS=Escherichia coli (strain K12) GN=cca PE=1 SV=1	Yes	4.00648	7.5	Yes	3.64951	11.5
P0ACC7	Bifunctional protein GlmU OS=Escherichia coli (strain K12) GN=glmU PE=1 SV=1	Yes	2.30261	4.5	Yes	2.03632	4.5
P63389	Uncharacterized ABC transporter ATP-binding protein YheS OS=Escherichia coli (strain K12) GN=yheS PE=1 SV=1	Yes	2.77613	8.5	Yes	2.94122	12.5
P77499	Probable ATP-dependent transporter SufC OS=Escherichia coli (strain K12) GN=sufC PE=1 SV=1	Yes	2.46908	5	Yes	3.37924	4
P06616	GTPase Era OS=Escherichia coli (strain K12) GN=era PE=1 SV=2	Yes	2.912	7.5	Yes	3.69809	6
P0A6M8	Elongation factor G OS=Escherichia coli (strain K12) GN=fusA PE=1 SV=2	Yes	3.90672	503.5	Yes	3.83694	513.5
P0A6P5	GTPase Der OS=Escherichia coli (strain K12) GN=der PE=1 SV=1	Yes	4.47922	81	Yes	4.41604	80
P0A6P7	Probable GTP-binding protein EngB OS=Escherichia coli (strain K12) GN=engB PE=1 SV=1	Yes	4.31112	25	Yes	3.90137	22.5
P0A705	Translation initiation factor IF-2 OS=Escherichia coli (strain K12) GN=infB PE=1 SV=1	Yes	4.58319	160.5	Yes	4.25655	184.5
P0A7D4	Adenylosuccinate synthetase OS=Escherichia coli (strain K12) GN=purA PE=1 SV=2	Yes	3.18049	102.5	Yes	2.38182	61.5
P0A9J0	Ribonuclease G OS=Escherichia coli (strain K12) GN=rng PE=1 SV=2	Yes	3.79865	27	Yes	3.56369	23
P0A9W3	Energy-dependent translational throttle protein EttA OS=Escherichia coli (strain K12) GN=ettA PE=1 SV=2	Yes	3.30999	47.5	Yes	3.36116	89.5
P0A9X1	Zinc import ATP-binding protein ZnuC OS=Escherichia coli (strain K12) GN=znuC PE=1 SV=1	Yes	3.36625	8	Yes	3.54436	6
P10121	Signal recognition particle receptor FtsY OS=Escherichia coli (strain K12) GN=ftsY PE=1 SV=1	Yes	4.11917	65.5	Yes	4.2575	56
P14081	Selenocysteine-specific elongation factor OS=Escherichia coli (strain K12) GN=selB PE=1 SV=3	Yes	3.06122	9	Yes	2.10537	9
P24203	Uncharacterized GTP-binding protein YjiA OS=Escherichia coli (strain K12) GN=yjiA PE=1 SV=3	Yes	4.09002	15	Yes	3.95664	15.5
P25522	tRNA modification GTPase MnmE OS=Escherichia coli (strain K12) GN=mnmE PE=1 SV=3	Yes	4.07888	35	Yes	4.40946	29
P39286	Putative ribosome biogenesis GTPase RsgA OS=Escherichia coli (strain K12) GN=rsgA PE=1 SV=2	Yes	4.70165	21.5	Yes	4.40649	21
P00962	Glutamine--tRNA ligase OS=Escherichia coli (strain K12) GN=glnS PE=1 SV=3	Yes	3.63654	29	Yes	2.28811	20.5
P0A6D3	3-phosphoshikimate 1-carboxyvinyltransferase OS=Escherichia coli (strain K12) GN=aroA PE=1 SV=1	Yes	2.98265	22	Yes	3.22787	26.5
P0AB71	Fructose-bisphosphate aldolase class 2 OS=Escherichia coli (strain K12) GN=fbaA PE=1 SV=2	Yes	2.39683	10	Yes	2.04234	9
P0AEZ9	Molybdenum cofactor biosynthesis protein B OS=Escherichia coli (strain K12) GN=moaB PE=1 SV=2	Yes	3.24899	8	Yes	2.93216	9
P0AG20	GTP pyrophosphokinase OS=Escherichia coli (strain K12) GN=relA PE=1 SV=1	Yes	3.43707	11.5	Yes	2.25567	5.5
P21156	Sulfate adenylyltransferase subunit 2 OS=Escherichia coli (strain K12) GN=cysD PE=1 SV=3	Yes	2.70553	16	Yes	2.81155	15.5
P23845	Sulfate adenylyltransferase subunit 1 OS=Escherichia coli (strain K12) GN=cysN PE=1 SV=1	Yes	4.23854	170.5	Yes	4.1339	172
P25552	Guanosine-5'-triphosphate,3'-diphosphate pyrophosphatase OS=Escherichia coli (strain K12) GN=gppA PE=1 SV=3	Yes	3.71897	5.5	Yes	3.8378	5.5
P29680	Uroporphyrinogen decarboxylase OS=Escherichia coli (strain K12) GN=hemE PE=3 SV=3	Yes	4.34289	7.5	Yes	4.14677	11.5
P30177	Uncharacterized protein YbiB OS=Escherichia coli (strain K12) GN=ybiB PE=1 SV=1	Yes	4.17477	17.5	Yes	3.47005	13.5
P00350	6-phosphogluconate dehydrogenase, decarboxylating OS=Escherichia coli (strain K12) GN=gnd PE=1 SV=2	Yes	4.30733	78	Yes	4.17091	94
P00370	NADP-specific glutamate dehydrogenase OS=Escherichia coli (strain K12) GN=gdhA PE=1 SV=1	Yes	4.74798	156.5	Yes	4.37256	135
P04036	4-hydroxy-tetrahydrodipicolinate reductase OS=Escherichia coli (strain K12) GN=dapB PE=1 SV=1	Yes	2.96322	4	Yes	2.3308	6
P08192	Bifunctional protein FolC OS=Escherichia coli (strain K12) GN=folC PE=1 SV=2	Yes	4.1292	18.5	Yes	4.27322	15
P08200	Isocitrate dehydrogenase [NADP] OS=Escherichia coli (strain K12) GN=icd PE=1 SV=1	Yes	2.35437	113	Yes	2.62658	155
P0A799	Phosphoglycerate kinase OS=Escherichia coli (strain K12) GN=pgk PE=1 SV=2	Yes	3.59454	175.5	Yes	3.24907	154.5
P0A7E9	Uridylate kinase OS=Escherichia coli (strain K12) GN=pyrH PE=1 SV=2	Yes	3.94868	14.5	Yes	3.96841	9.5
P0A8F0	Uracil phosphoribosyltransferase OS=Escherichia coli (strain K12) GN=upp PE=1 SV=1	Yes	4.90098	90.5	Yes	4.79046	83.5
P0ABF1	Poly(A) polymerase I OS=Escherichia coli (strain K12) GN=pcnB PE=1 SV=2	Yes	3.2501	10.5	Yes	2.47991	15.5
P0AFL6	Exopolyphosphatase OS=Escherichia coli (strain K12) GN=ppx PE=1 SV=2	Yes	4.19476	36.5	Yes	3.99869	38.5
P0AG24	Bifunctional (p)ppGpp synthase/hydrolase SpoT OS=Escherichia coli (strain K12) GN=spoT PE=1 SV=1	Yes	3.98783	9	Yes	2.76297	3
P0CE48; P0CE47	Elongation factor Tu 2 OS=Escherichia coli (strain K12) GN=tufB PE=1 SV=1 Elongation factor Tu 1 OS=Escherichia coli (strain K12) GN=tufA PE=1 SV=1	Yes	4.00427	927.5	Yes	3.10871	927.5
P21169	Ornithine decarboxylase, constitutive OS=Escherichia coli (strain K12) GN=speC PE=1 SV=2	Yes	4.38919	39.5	Yes	4.30494	44
P32132	GTP-binding protein TypA/BipA OS=Escherichia coli (strain K12) GN=typA PE=1 SV=2	Yes	4.43828	117	Yes	3.86896	97
P46853	Uncharacterized oxidoreductase YhhX OS=Escherichia coli (strain K12) GN=yhhX PE=1 SV=1	Yes	4.59873	6.5	Yes	3.32291	4
P60785	Elongation factor 4 OS=Escherichia coli (strain K12) GN=lepA PE=1 SV=1	Yes	4.3847	69.5	Yes	4.09988	72
P62707	2,3-bisphosphoglycerate-dependent phosphoglycerate mutase OS=Escherichia coli (strain K12) GN=gpmA PE=1 SV=2	Yes	3.82642	28	Yes	3.6035	27.5
* Average value of two replicates. DNQ occurs when the protein does not qualify reliable detection by the indicated capture compound in one or both replicates. See Methods for criterion of reliable detection.
